# Onco-Circuit Addiction and Onco-Nutrient mTORC1 Signaling Vulnerability in a Model of Aggressive T Cell Malignancy

**DOI:** 10.1101/2024.04.03.587917

**Authors:** Xinxin Wang, Andrew E. Cornish, Mytrang H. Do, Julia S. Brunner, Ting-Wei Hsu, Zijian Xu, Isha Malik, Chaucie Edwards, Kristelle J. Capistrano, Xian Zhang, Mark H. Ginsberg, Lydia W.S. Finley, Megan S. Lim, Steven M. Horwitz, Ming O. Li

## Abstract

How genetic lesions drive cell transformation and whether they can be circumvented without compromising function of non-transformed cells are enduring questions in oncology. Here we show that in mature T cells—in which physiologic clonal proliferation is a cardinal feature— constitutive *MYC* transcription and *Tsc1* loss in mice modeled aggressive human malignancy by reinforcing each other’s oncogenic programs. This cooperation was supported by MYC-induced large neutral amino acid transporter chaperone SLC3A2 and dietary leucine, which in synergy with *Tsc1* deletion overstimulated mTORC1 to promote mitochondrial fitness and MYC protein overexpression in a positive feedback circuit. A low leucine diet was therapeutic even in late-stage disease but did not hinder T cell immunity to infectious challenge, nor impede T cell transformation driven by constitutive nutrient mTORC1 signaling via *Depdc5* loss. Thus, mTORC1 signaling hypersensitivity to leucine as an onco-nutrient enables an onco-circuit, decoupling pathologic from physiologic utilization of nutrient acquisition pathways.
