## Supplementary Table S2 for "Onco-Circuit Addiction and Onco-Nutrient mTORC1 Signaling Vulnerability in a Model of Aggressive T Cell Malignancy"

### Sheet: DEGs up in dLckCreMYCTsc1 (8wk)
	baseMean	log2FoldChange	lfcSE	stat	pvalue	padj
Cma1	527.47	12.1963	1.77205	6.88259	5.87751e-12	3.23087e-08
Cables1	275.766	11.2597	1.87104	6.01787	1.76727e-09	4.85733e-06
Ret	126.077	10.1315	3.22907	3.13759	0.00170343	0.0964649
Nrxn2	111.371	8.62976	1.87044	4.61377	3.95436e-06	0.00173897
Myl1	1455.91	7.58458	0.995414	7.61952	2.54618e-14	2.79927e-10
Cd24a	103.214	6.57527	1.26973	5.17847	2.23712e-07	0.000175678
Slc3a2	3653.52	6.17098	0.973998	6.33571	2.36245e-10	8.65759e-07
Ngp	131.133	5.66439	1.0779	5.25503	1.47997e-07	0.000140428
S100a9	476.024	5.03861	1.22356	4.118	3.82183e-05	0.00763948
Gzmk	882.726	5.03716	0.864628	5.8258	5.68386e-09	1.24977e-05
Camp	118.419	4.98739	1.2271	4.06439	4.81592e-05	0.00853971
Xcl1	196.932	4.9538	1.33988	3.69719	0.000218	0.0239669
S100a8	1018.05	4.89459	1.1473	4.26619	1.98842e-05	0.00520492
H2-Aa	128.557	4.84811	1.14671	4.22783	2.35951e-05	0.00576456
Mt1	3342.66	4.79698	0.948816	5.05575	4.28699e-07	0.000314208
Nkg7	4421.42	4.67137	0.875192	5.33753	9.42201e-08	0.000115095
Ccl1	135.487	4.6505	1.4297	3.25278	0.00114282	0.0747867
Gzma	974.925	4.55215	0.873922	5.20888	1.89988e-07	0.000160671
Fkbp11	115.109	4.54581	1.02859	4.41947	9.89435e-06	0.00293996
Gstm1	420.868	4.39318	0.837023	5.24858	1.53278e-07	0.000140428
Hba-a2	15073.3	4.17651	0.752662	5.54899	2.87322e-08	5.26469e-05
Hpdl	171.08	4.11309	1.00772	4.08159	4.47295e-05	0.00833485
Tyrobp	112.459	4.10945	1.19867	3.42835	0.000607271	0.0499064
Hbb-bt	1683.96	4.06384	0.951253	4.27209	1.93649e-05	0.00519307
Fabp5	481.952	4.06017	0.870353	4.66497	3.08666e-06	0.00147542
Popdc2	227.843	4.04013	1.12943	3.57712	0.000347396	0.0347206
Hbb-b1	7428.86	4.0212	0.968271	4.15297	3.28183e-05	0.0068186
Plekha6	117.552	3.99963	1.33059	3.00591	0.00264791	0.128394
C1qc	119.18	3.96039	1.26466	3.13159	0.00173863	0.0972461
S1pr5	119.598	3.95421	1.1841	3.33942	0.000839536	0.0611249
Ifitm2	246.67	3.93187	1.10758	3.54995	0.000385297	0.0371575
Trnp1	172.943	3.91945	1.40085	2.7979	0.00514364	0.184885
Nrgn	4675.3	3.8965	1.00963	3.85934	0.000113692	0.0160247
Nt5dc2	487.756	3.85986	1.02755	3.75639	0.000172382	0.0212539
1500009L16Rik	192.96	3.84932	0.905445	4.2513	2.1253e-05	0.00543384
Slc16a11	270.01	3.82911	1.35561	2.82464	0.00473334	0.180063
Hba-a1	4169.28	3.80236	0.796465	4.77405	1.80555e-06	0.00104475
Anxa2	2545.72	3.75312	0.890055	4.21672	2.4788e-05	0.00592434
Dusp4	140.857	3.72322	0.963712	3.86341	0.000111814	0.0159647
Fcer1g	229.905	3.69367	1.0921	3.38217	0.000719144	0.0549047
Ly6c2	2332.98	3.68082	0.756292	4.86693	1.13342e-06	0.000732991
Lrr1	126.983	3.62243	0.927217	3.90678	9.35337e-05	0.0140864
Eomes	1566.31	3.57823	1.05613	3.38807	0.000703862	0.0548812
Cdkn2a	136.054	3.52648	1.00279	3.51665	0.000437032	0.0400394
Cdkn3	212.258	3.4525	0.897748	3.84573	0.000120193	0.0167266
Sgo1	121.455	3.40468	0.948048	3.59126	0.000329087	0.0334999
Plac8	1317.72	3.38466	0.791228	4.27773	1.88809e-05	0.00519307
Kif2c	102.48	3.37353	1.00901	3.34339	0.000827621	0.0606591
Tuba1c	1203.34	3.36433	1.01249	3.32282	0.00089113	0.063207
Ccnb1	219.672	3.33599	0.833472	4.00252	6.26708e-05	0.0103404
Prelid2	271.222	3.32457	0.832157	3.99513	6.46594e-05	0.0103404
Nusap1	526.564	3.32408	0.993507	3.34581	0.000820439	0.0605363
Xdh	206.796	3.25402	0.86769	3.75022	0.000176683	0.0213456
Birc5	1536.44	3.23874	0.866637	3.73713	0.00018613	0.021998
Cks2	1888.49	3.16081	0.837316	3.77493	0.000160054	0.0209854
Pclaf	1104.46	3.13233	0.866168	3.61631	0.00029883	0.0309937
Asf1b	1178.42	3.02733	0.870682	3.47696	0.000507133	0.0452371
H2-Ab1	1944.75	3.0164	1.10443	2.73119	0.00631066	0.211071
Magohb	314.253	3.00128	0.938596	3.19763	0.00138563	0.0851039
Cenps	226.357	2.99268	0.809116	3.6987	0.000216704	0.0239669
Tacc3	407.338	2.97285	0.825368	3.60185	0.000315956	0.0324638
Cmss1	319.874	2.93826	0.868422	3.38345	0.000715824	0.0549047
Tyms	382.096	2.92974	0.82076	3.56955	0.000357599	0.0351021
Tpi1	1929.7	2.92556	0.761704	3.8408	0.000122632	0.0168527
Lgals3	1127.47	2.9148	0.861246	3.3844	0.000713352	0.0549047
Cenpw	313.069	2.89932	0.836577	3.4657	0.000528861	0.0459914
Cd7	830.551	2.89229	1.08091	2.67579	0.00745536	0.234854
Lmo2	184.254	2.8766	0.915934	3.14062	0.00168593	0.0960368
Aurka	118.423	2.8665	0.917358	3.12474	0.00177962	0.0986068
Ifitm3	188.658	2.86269	1.10243	2.5967	0.00941254	0.261819
Nmral1	168.826	2.85873	0.880281	3.24752	0.00116413	0.0757308
Ralyl	280.235	2.84728	0.893944	3.18507	0.00144717	0.0879017
Rfc4	341.205	2.84602	0.879973	3.23422	0.00121977	0.0773165
Nefh	2479.03	2.8379	1.02945	2.75672	0.00583849	0.201217
Rrm2	869.991	2.81942	0.73807	3.81999	0.000133459	0.0181141
Cenpv	9663.17	2.8103	0.983872	2.85637	0.00428517	0.173523
Ccnb2	456.448	2.79146	0.747885	3.73248	0.000189606	0.021998
Ptgr2	100.695	2.78632	0.986834	2.8235	0.0047503	0.180085
Bcat1	125.085	2.78526	0.889597	3.13093	0.00174254	0.0972461
Cdk1	381.098	2.77144	0.871664	3.17949	0.00147537	0.089122
Orc6	410.45	2.70849	0.75802	3.57312	0.000352758	0.0349389
Mad2l1	198.477	2.68441	0.87076	3.08284	0.00205035	0.105824
Tmem97	288.778	2.68435	0.79418	3.38003	0.000724784	0.0549536
Tk1	254.524	2.67551	0.830231	3.22261	0.0012703	0.0798038
Pbk	107.068	2.64571	0.81144	3.26051	0.00111212	0.0741008
Sdccag8	110.104	2.64146	0.930083	2.84002	0.00451103	0.177203
Slc25a5	6710.97	2.63223	0.980623	2.68424	0.00726943	0.233003
Cbfa2t3	116.029	2.61806	0.891443	2.93687	0.00331538	0.148168
Nrarp	770.926	2.6013	0.928791	2.80074	0.00509858	0.184885
Lig1	461.119	2.60001	0.824092	3.155	0.00160498	0.0943591
Stmn1	3895.78	2.59104	0.819692	3.161	0.0015723	0.0934371
Cks1b	1613.35	2.57587	0.790906	3.25686	0.00112651	0.0743444
Ncapd2	184.815	2.56875	0.878429	2.92425	0.00345285	0.152137
Rps23rg1	172.094	2.56531	0.857647	2.9911	0.00277974	0.131726
H2ac11	5731.33	2.555	0.821448	3.11036	0.00186858	0.0999075
Tuba1b	5498.24	2.5512	0.865598	2.94733	0.00320529	0.143832
Cep85	697.259	2.53259	0.906752	2.79303	0.00522162	0.186625
Kpna2	502.166	2.51636	0.883433	2.84839	0.00439412	0.175669
Lgals1	16922.8	2.51337	0.863251	2.91152	0.00359678	0.153963
Tm6sf1	1486.33	2.50248	0.916962	2.7291	0.00635082	0.211071
Sapcd2	2879.43	2.47056	0.900224	2.74438	0.00606244	0.206046
Spc25	190.86	2.46723	0.782556	3.15279	0.00161718	0.0944473
2610318N02Rik	222.028	2.44171	0.78556	3.10824	0.00188207	0.0999075
Rnaseh2b	186.897	2.4353	0.870448	2.79775	0.00514597	0.184885
H1f5	2349.66	2.41434	0.86254	2.7991	0.00512452	0.184885
Hmgb3	127.464	2.39726	0.822777	2.91362	0.0035726	0.153963
Syce2	289.008	2.38132	0.819724	2.90503	0.00367215	0.156479
Smim36	131.184	2.3781	0.794041	2.99493	0.00274508	0.130647
Snrpd1	1989.18	2.36472	0.895127	2.64177	0.00824736	0.244052
Rps27l	8883.72	2.35715	0.832442	2.83161	0.00463141	0.177414
Ppid	310.358	2.34821	0.892637	2.63064	0.00852241	0.247217
Cdca7	258.418	2.34759	0.788077	2.97888	0.00289302	0.134771
Dlgap5	121.988	2.33316	0.891293	2.61773	0.00885177	0.25409
Miga1	420.154	2.31742	0.826425	2.80415	0.00504497	0.184885
Lsm3	1443.13	2.29847	0.829974	2.76933	0.00561713	0.196671
Lsm5	2698.44	2.29677	0.872068	2.63371	0.00844575	0.245776
Aurkb	412.002	2.28147	0.884331	2.57988	0.00988354	0.268015
H2az1	12102	2.27852	0.719345	3.16749	0.00153764	0.0918737
Erh	3573.58	2.26506	0.831671	2.72351	0.0064593	0.213582
Kif22	215.815	2.26465	0.815434	2.77723	0.00548243	0.194269
Marcksl1	1622.77	2.24964	0.871628	2.58097	0.00985235	0.268015
Ccne2	192.995	2.24689	0.823373	2.72889	0.0063548	0.211071
Tipin	1374.33	2.23385	0.807219	2.76734	0.00565155	0.197248
Nolc1	462.187	2.22515	0.789161	2.81964	0.00480771	0.181636
Rfc5	579.852	2.21951	0.780936	2.84211	0.00448154	0.177203
Hnrnpa1	483.042	2.19137	0.798352	2.74486	0.00605362	0.206046
Ube2c	1704.21	2.18419	0.802128	2.72299	0.00646931	0.213582
Impdh2	362.851	2.10849	0.748822	2.81574	0.00486653	0.183228
Nup93	189.52	2.09719	0.813058	2.57939	0.00989761	0.268015
Ccne1	392.215	2.07875	0.785641	2.64593	0.00814669	0.242723
Pam16	797.106	2.04211	0.726464	2.81103	0.00493831	0.184417
Lyar	378.341	1.92547	0.742223	2.59419	0.00948143	0.262566
Ran	14212.2	1.88542	0.724525	2.60228	0.0092606	0.260386

### Sheet: DEGs up in dLckCreMYCTsc1Slc3a2
	baseMean	log2FoldChange	lfcSE	stat	pvalue	padj
Ampd3	118.074	-4.65453	1.01307	-4.59447	4.33856e-06	0.00178367
Whrn	218.345	-3.97615	0.887706	-4.47913	7.4949e-06	0.0024235
Acvrl1	129.598	-3.71261	1.18207	-3.14078	0.00168498	0.0960368
St8sia6	122.221	-3.53285	0.906351	-3.89788	9.70377e-05	0.0144167
Irs2	334.481	-3.5034	0.835173	-4.19481	2.73094e-05	0.00612735
Rab6b	387.33	-3.48531	0.82398	-4.22985	2.33846e-05	0.00576456
Tgfbr3	168.02	-3.44247	0.972651	-3.53927	0.000401238	0.0379602
Igfbp4	1976.16	-3.43697	0.92427	-3.71858	0.000200349	0.0227076
Insl3	258.949	-3.21427	0.773495	-4.15552	3.24552e-05	0.0068186
Tle1	466.516	-3.21339	0.860616	-3.73382	0.000188599	0.021998
Il6ra	400.908	-3.12414	0.744051	-4.19883	2.68299e-05	0.00612735
Pck2	110.333	-2.98938	1.00043	-2.98809	0.00280729	0.132461
Smad7	1179.39	-2.98281	0.790255	-3.77448	0.00016034	0.0209854
Rflnb	851.815	-2.96592	0.80563	-3.68149	0.000231874	0.0249924
Slco3a1	419.509	-2.95416	0.913652	-3.23335	0.00122346	0.0773165
Btg1	5735.85	-2.92762	0.752536	-3.89034	0.000100103	0.0146737
Jun	441.218	-2.86557	0.954283	-3.00285	0.00267462	0.128968
Tgfbr1	240.037	-2.82928	1.09317	-2.58815	0.00964935	0.264551
Cyp2s1	128.224	-2.82246	1.05967	-2.66354	0.00773231	0.236452
Satb1	1680.48	-2.82191	0.923958	-3.05416	0.00225693	0.112717
Crim1	109.653	-2.79981	0.888371	-3.15162	0.00162366	0.0944473
Rgmb	747.577	-2.79351	0.788039	-3.54488	0.00039279	0.0375507
Tesc	1722.19	-2.78441	0.828566	-3.36052	0.000777958	0.0578753
Kdm5b	164.248	-2.77805	0.794641	-3.49599	0.000472315	0.0429143
Igflr1	245.192	-2.77029	0.899017	-3.08146	0.00205988	0.105824
Cd6	952.897	-2.71852	0.933272	-2.91289	0.00358098	0.153963
Phf1	511.581	-2.69627	0.95178	-2.83287	0.00461324	0.177414
Slc12a7	164.112	-2.69429	0.878682	-3.06628	0.00216741	0.109305
Klhdc1	282.695	-2.67355	0.756259	-3.53522	0.000407432	0.0379602
Otud1	1022.84	-2.65211	0.868695	-3.05298	0.00226582	0.112717
Slc43a1	107.809	-2.65	0.926912	-2.85895	0.00425043	0.173523
Tdrp	328.469	-2.60705	0.753931	-3.45795	0.000544312	0.0465213
Lrrc1	265.094	-2.56352	0.817375	-3.13629	0.00171099	0.0964649
Ptov1	870.03	-2.54789	0.818727	-3.11201	0.00185817	0.0999075
Atp1a3	190.211	-2.4978	0.879781	-2.83911	0.00452394	0.177203
Bbc3	7556.66	-2.45959	0.818157	-3.00625	0.0026449	0.128394
Ccr7	1381.15	-2.45365	0.777584	-3.15548	0.00160234	0.0943591
Actn1	298.015	-2.44084	0.937082	-2.60472	0.00919496	0.259573
Mfhas1	333.875	-2.42633	0.850632	-2.85238	0.00433929	0.17411
Adrb2	123.075	-2.40368	0.896735	-2.68048	0.00735163	0.234272
Kmt2a	150.146	-2.39412	0.877213	-2.72924	0.00634812	0.211071
Ppp1r3f	264.043	-2.3941	0.793809	-3.01596	0.00256166	0.126291
Peli1	2869.52	-2.34812	0.809165	-2.90191	0.00370899	0.156991
Galnt10	389.921	-2.32681	0.793923	-2.93077	0.00338122	0.149892
Pde4d	182.73	-2.3131	0.85429	-2.70762	0.00677669	0.217845
Dzip1	212.781	-2.31266	0.872452	-2.65076	0.00803116	0.241736
Dleu7	197.116	-2.30396	0.86392	-2.66687	0.00765621	0.236439
Rere	5792.87	-2.30392	0.82172	-2.80378	0.00505081	0.184885
Sntb1	820.184	-2.24919	0.828649	-2.71429	0.00664175	0.21554
Prkcb	489.426	-2.24918	0.733227	-3.06751	0.0021585	0.109305
Cbfa2t2	332.989	-2.24304	0.784841	-2.85796	0.00426373	0.173523
Foxj2	112.848	-2.23791	0.806367	-2.7753	0.00551514	0.194338
Hs3st3b1	143.69	-2.22079	0.78348	-2.83452	0.00458947	0.177414
Dtx1	9971.07	-2.19482	0.756946	-2.89958	0.00373662	0.156991
Phf21a	121.08	-2.17253	0.800756	-2.7131	0.00666577	0.21554
Rasgrp1	400.09	-2.16347	0.730141	-2.96309	0.00304571	0.139519
Arhgap39	173.55	-2.15961	0.8106	-2.66421	0.007717	0.236452
Bicdl1	637.387	-2.13583	0.742655	-2.87594	0.00402831	0.166493
Hivep2	106.585	-2.10166	0.815462	-2.57726	0.00995873	0.26838

### Sheet: GSEA up in dLckCreMYCTsc1 (8wk)
	setSize	enrichmentScore	NES	pvalue	p.adjust	leading_edge	core_enrichment
HALLMARK_E2F_TARGETS	197	0.665502	2.56032	1.39083e-22	1.14187e-19	tags=59%, list=17%, signal=50%	Gins1/Trip13/Cdkn2a/Cdkn3/Kif2c/Birc5/Pole/Cks2/Cenpe/Psmc3ip/Asf1b/Tacc3/Aurka/Spag5/Rrm2/Melk/Ccnb2/Tfrc/Cdk1/Orc6/Mad2l1/Tk1/Lig1/Stmn1/Cks1b/Ncapd2/Depdc1a/Spc25/Bub1b/Hmgb3/Rad51ap1/Ccp110/Dlgap5/Hmmr/Aurkb/H2az1/Kif22/Tipin/Nolc1/Cdc20/Cdca3/Mcm2/Spc24/Ccne1/Mcm7/Dscc1/Diaph3/Lsm8/Rfc3/Kif4/Hells/Chek1/Lyar/Rpa3/Ran/Rpa2/Prps1/Nap1l1/Racgap1/Anp32e/Cenpm/Dctpp1/Chek2/Phf5a/Bard1/Cit/Hmgb2/M…
HALLMARK_MYC_TARGETS_V1	192	0.652361	2.50351	1.22629e-20	5.03391e-18	tags=68%, list=23%, signal=53%	Tyms/Rfc4/Mad2l1/Eif3d/Snrpd1/H2az1/Erh/Hprt/Nolc1/Hnrnpa1/Ilf2/Rrm1/Snrpg/Impdh2/Cdc20/Mcm2/Ccna2/Mcm7/Psma4/Npm1/Eif4a1/Cdc45/Ywhae/Ldha/Ran/Srsf7/Nop16/Pgk1/Acp1/Nap1l1/Cul1/Mcm5/Psmd1/Pole3/Srsf3/Ranbp1/Mcm6/Nme1/Ppia/Eif4e/Gnl3/Tcp1/Snrpd2/Pcna/Apex1/Ctps/Vdac1/Hddc2/Myc/Cct7/Exosc7/Serbp1/Snrpd3/Cct3/Prdx3/Snrpa1/Cct2/Hnrnpc/Psma6/Psmb2/Fbl/C1qbp/Ssbp1/Mcm4/Phb/Snrpb2/Srsf2/Glo1/Cct5/Vdac3/…
REACTOME_CHROMOSOME_MAINTENANCE	119	0.643317	2.36195	1.39802e-12	1.91295e-10	tags=61%, list=21%, signal=49%	Cenpu/Cenps/Cenpw/Rfc4/Cenph/Cenpi/H4c1/Lig1/Knl1/H2ac11/H2bc13/Cenpp/H2az1/Rfc5/H2bc24/H2ac10/Oip5/Ccna2/H2bc9/Dscc1/Npm1/Rfc3/H2ac4/Prim1/Pif1/Rpa3/H2bc3/H2ac8/H2ac24/H2bc12/H4c11/Cenpm/Cenpl/H2ac7/Cenpa/Mis18bp1/H4c9/Nop10/Chtf8/Dkc1/H2bc8/Cenpc1/Rfc1/Ruvbl1/H2bc11/Pcna/Rfc2/H2ac12/H2bc22/Cenpx/Blm/Cenpk/H4c4/H2ac22/Dna2/Shq1/Chtf18/Pot1a/Cdk2/Cenpn/Rbbp7/H2ac15/H2bc18/Rtel1/Nhp2/Pola1/Pola2/F…
HALLMARK_G2M_CHECKPOINT	186	0.601501	2.30604	4.08747e-14	6.71162e-12	tags=51%, list=20%, signal=41%	Rasal2/Exo1/Ttk/Cdkn3/Kif2c/Nusap1/Birc5/Pole/Cks2/Cenpe/Tacc3/Stil/Cdc6/Cenpf/Aurka/Ccnb2/Cdk1/Orc6/Tpx2/Mad2l1/Pbk/Rad54l/Stmn1/Knl1/Cks1b/Nek2/Hmgb3/E2f3/Snrpd1/Hmmr/Aurkb/H2az1/Kif22/Nolc1/Rps6ka5/Ube2c/Cdc20/Mcm2/Ccna2/Kif11/Kif4/Chek1/Cdc45/Kif15/Ccnf/H2bc12/Casp8ap2/Rpa2/Racgap1/Cdc27/Dtymk/Cul1/Smc2/Cenpa/Bard1/Traip/Mcm5/Plk1/Prc1/Dkc1/Rad21/Mcm6/Cdkn2c/Chaf1a/Bub1/Sap30/E2f1/Ezh2/Hus1/M…
REACTOME_CELL_CYCLE_CHECKPOINTS	274	0.57848	2.29312	8.55459e-18	2.34111e-15	tags=48%, list=21%, signal=39%	Zfp385a/Exo1/Mcm10/Sgo1/Kif2c/Ccnb1/Nuf2/Cenpe/Cenpu/Cenps/Cdc6/Cenpf/Brip1/Rfc4/Cenph/Ccnb2/Clspn/Cdk1/Orc6/Cenpi/Mad2l1/Zwilch/H4c1/Knl1/Ska1/Spc25/H2bc13/Bub1b/Spdl1/Cenpp/Aurkb/Ccne2/Rfc5/Ube2c/H2bc24/Cdc20/Mcm2/Spc24/Ccna2/Ccne1/Mcm7/Nup43/H2bc9/Anapc15/Psma4/Rfc3/Mcm8/Chek1/Cdc45/Nup37/Psmb7/Rpa3/H2bc3/Ywhae/H2bc12/H4c11/Cdc27/Cenpm/Nsl1/Cenpl/Chek2/Psma5/Cenpa/Bard1/Mcm5/Plk1/Psmd1/Ska2/H4…
REACTOME_DNA_REPLICATION	121	0.616378	2.26531	1.91598e-10	1.31085e-08	tags=62%, list=24%, signal=48%	Mcm10/Gins1/Pole/Cdc6/Rfc4/Orc6/Lig1/Ccne2/Rfc5/Ube2c/Mcm2/Ccna2/Ccne1/Mcm7/Anapc15/Psma4/Rfc3/Mcm8/Cdc45/Prim1/Psmb7/Rpa3/Cdc27/Cul1/Psma5/Mcm5/Psmd1/Pole3/Orc4/Mcm6/Psmd2/Rfc1/Pcna/Psmb1/Mcm3/Rfc2/Pole2/Orc1/Rps27a/Psma6/Psmb2/Mcm4/Dna2/Psmd13/Psma3/Psma7/Anapc10/Cdk2/Psma1/Gins2/Psma2/Psmb3/Psmc1/Cdc26/Kpnb1/Pola1/Orc3/Psmd12/Pola2/Rbx1/Uba52/Fen1/Psmc5/Psmd14/Cdt1/Psmb6/Skp2/Psme3/Anapc5/Psmc…
REACTOME_ACTIVATION_OF_ATR_IN_RESPONSE_TO_REPLICATION_STRESS	35	0.749216	2.26478	3.29497e-07	9.32819e-06	tags=69%, list=15%, signal=59%	Mcm10/Cdc6/Rfc4/Clspn/Orc6/Rfc5/Mcm2/Mcm7/Rfc3/Mcm8/Chek1/Cdc45/Rpa3/Mcm5/Orc4/Mcm6/Hus1/Mcm3/Rfc2/Orc1/Mcm4/Cdc25c/Cdc25a/Cdk2
REACTOME_TRANSLATION	216	0.578763	2.24652	1.30168e-14	2.6717e-12	tags=66%, list=29%, signal=48%	Eif3d/Mrpl24/Rps27l/Rpl39l/Mrpl19/Eif4a1/Eef1d/Mrpl18/Ppa1/Rpl22l1/Mrpl13/Mrpl42/Mrpl20/Rpl5/Eif4e/Mrpl17/Eif1ax/Mrpl16/Mrpl30/Mrrf/Mrpl51/Eif2b1/Mrpl11/Rps17/Mrps16/Mrps22/Rpl38/Rpl35a/Mrps31/Rpl10/Mrps17/Mrpl15/Rpl27/Mrpl27/Srp19/Mrpl35/Rpl27a/Rpl26/Eef1g/Mrps25/Eif2b3/Rps8/Eif3l/Rpl32/Mrpl22/Mrps18b/Eif3i/Rps13/Mrpl41/Mrps28/Mrps18c/Mrpl23/Mrpl46/Eif3m/Rpl24/Chchd1/Rps25/Rpl39/Mrps21/Rpl6/Mrps…
REACTOME_RESOLUTION_OF_SISTER_CHROMATID_COHESION	114	0.608708	2.22675	1.18268e-09	6.93558e-08	tags=46%, list=17%, signal=39%	Sgo1/Kif2c/Tuba1c/Ccnb1/Tubb3/Nuf2/Cenpe/Cenpu/Cenps/Cenpf/Cenph/Ccnb2/Cdk1/Cenpi/Mad2l1/Zwilch/Cdca5/Knl1/Ska1/Tuba1b/Spc25/Bub1b/Spdl1/Cenpp/Aurkb/Cdc20/Spc24/Nup43/Tubb2b/Hdac8/Nup37/Cenpm/Nsl1/Cenpl/Cenpa/Plk1/Ska2/Rad21/Cenpc1/Ercc6l/Kntc1/Bub1/Nup85/Tubb4b/Cenpk/Cdca8/Nup107/Sgo2a/Kif18a/Cenpn/Pmf1/Nde1/Dsn1
REACTOME_DEPOSITION_OF_NEW_CENPA_CONTAINING_NUCLEOSOMES_AT_THE_CENTROMERE	71	0.648284	2.1962	7.619e-08	2.60528e-06	tags=59%, list=16%, signal=50%	Cenpu/Cenps/Cenpw/Cenph/Cenpi/H4c1/Knl1/H2ac11/H2bc13/Cenpp/H2az1/H2bc24/H2ac10/Oip5/H2bc9/Npm1/H2ac4/H2bc3/H2ac8/H2ac24/H2bc12/H4c11/Cenpm/Cenpl/H2ac7/Cenpa/Mis18bp1/H4c9/H2bc8/Cenpc1/Ruvbl1/H2bc11/H2ac12/H2bc22/Cenpx/Cenpk/H4c4/H2ac22/Cenpn/Rbbp7/H2ac15/H2bc18
REACTOME_G2_M_CHECKPOINTS	155	0.583578	2.19584	1.07266e-10	8.80653e-09	tags=54%, list=24%, signal=42%	Exo1/Mcm10/Ccnb1/Cdc6/Brip1/Rfc4/Ccnb2/Clspn/Cdk1/Orc6/H4c1/H2bc13/Rfc5/H2bc24/Mcm2/Mcm7/H2bc9/Psma4/Rfc3/Mcm8/Chek1/Cdc45/Psmb7/Rpa3/H2bc3/Ywhae/H2bc12/H4c11/Chek2/Psma5/Bard1/Mcm5/Psmd1/H4c9/Orc4/H2bc8/Mcm6/Psmd2/H2bc11/Psmb1/Hus1/Mcm3/Rfc2/H2bc22/Blm/Orc1/H4c4/Rps27a/Psma6/Psmb2/Mcm4/Dna2/Psmd13/Psma3/Mre11a/Psma7/Cdc25c/Cdc25a/Cdk2/Psma1/Psma2/Wee1/Psmb3/H2bc18/Nsd2/Psmc1/Orc3/Psmd12/Uba52/H4…
REACTOME_MAJOR_PATHWAY_OF_RRNA_PROCESSING_IN_THE_NUCLEOLUS_AND_CYTOSOL	166	0.571476	2.1709	9.41032e-11	8.58431e-09	tags=68%, list=30%, signal=48%	Rpp40/Rps27l/Rpl39l/Rpl22l1/Rpl5/Exosc9/Exosc8/C1d/Gnl3/Snu13/Rpp30/Rps17/Nip7/Bms1/Rpl38/Rpl35a/Exosc7/Exosc2/Rpl10/Rpl27/Ncl/Rpp14/Fbl/Utp15/Nol11/Rpl27a/Rpl26/Nop58/Pno1/Wdr3/Rps8/Rpl32/Nop56/Rps13/Rpl24/Rps25/Rpl39/Rpl6/Utp4/Dcaf13/Mphosph6/Rpl34/Emg1/Rps15/Ddx47/Rpl12/Rpl11/Rpl36a/Rpl36al/Rpl14/Rps4x/Rpl22/Rpl30/Rps24/Rpl31/Fcf1/Pes1/Krr1/Rps21/Uba52/Utp6/Rps7/Rpl29/Ftsj3/Exosc1/Wdr12/Utp14a…
REACTOME_G1_S_TRANSITION	100	0.603666	2.16565	2.20402e-08	1.06441e-06	tags=72%, list=30%, signal=51%	Cables1/Mcm10/Pole/Cdc6/Orc6/Cks1b/Ccne2/Mcm2/Ccna2/Ccne1/Mcm7/Psma4/Mcm8/Cdc45/Prim1/Psmb7/Rpa3/Cul1/Psma5/Mcm5/Psmd1/Pole3/Orc4/Mcm6/Psmd2/Psmb1/Mcm3/Pole2/Orc1/Rps27a/Psma6/Psmb2/Mcm4/Psmd13/Psma3/Psma7/Cdc25a/Cdk2/Psma1/Psma2/Wee1/Psmb3/Psmc1/Pola1/Orc3/Psmd12/Pola2/Uba52/Psmc5/Psmd14/Cdt1/Psmb6/Skp2/Psme3/Psmc2/Ccnh/Psmb4/Prim2/Orc5/Skp1/Psmb5/Cdkn1a/Psmc3/Psmd7/Psme2/Ppp2r1b/Psmd11/Psmd10/P…
REACTOME_SRP_DEPENDENT_COTRANSLATIONAL_PROTEIN_TARGETING_TO_MEMBRANE	82	0.622404	2.16534	7.93325e-08	2.60528e-06	tags=80%, list=32%, signal=55%	Rps27l/Rpl39l/Rpl22l1/Rpl5/Rps17/Rpl38/Rpl35a/Rpl10/Rpl27/Srp19/Rpl27a/Rpl26/Rps8/Rpl32/Rps13/Rpl24/Rps25/Rpl39/Rpl6/Rpl34/Rps15/Rpl12/Rpl11/Rpl36a/Rpl36al/Rpl14/Rps4x/Rpl22/Rpl30/Rps24/Rpl31/Rps21/Uba52/Rps7/Rpl29/Rps3/Rpl23/Rps6/Rpl23a/Rpl9/Rpl15/Rps3a1/Rps28/Rps16/Rpl4/Rpl3/Rpl19/Rps9/Rps23/Srp54a/Srp54b/Rpl37/Rps14/Rpsa/Rpl28/Rpl7/Rpl35/Rps26/Rps15a/Rps29/Rps10/Rps11/Rps2/Srp9/Srp14/Rpl13a
REACTOME_FORMATION_OF_A_POOL_OF_FREE_40S_SUBUNITS	90	0.612002	2.15549	5.81349e-08	2.2728e-06	tags=77%, list=30%, signal=54%	Eif3d/Rps27l/Rpl39l/Rpl22l1/Rpl5/Eif1ax/Rps17/Rpl38/Rpl35a/Rpl10/Rpl27/Rpl27a/Rpl26/Rps8/Eif3l/Rpl32/Eif3i/Rps13/Eif3m/Rpl24/Rps25/Rpl39/Rpl6/Rpl34/Rps15/Rpl12/Rpl11/Eif3e/Rpl36a/Rpl36al/Eif3a/Rpl14/Rps4x/Rpl22/Eif3k/Rpl30/Rps24/Rpl31/Rps21/Uba52/Rps7/Rpl29/Rps3/Rpl23/Rps6/Rpl23a/Rpl9/Rpl15/Rps3a1/Rps28/Rps16/Eif3h/Rpl4/Rpl3/Rpl19/Rps9/Rps23/Rpl37/Rps14/Rpsa/Rpl28/Rpl7/Rpl35/Rps26/Rps15a/Rps29/Rp…
REACTOME_NONSENSE_MEDIATED_DECAY_NMD_INDEPENDENT_OF_THE_EXON_JUNCTION_COMPLEX_EJC	82	0.618119	2.15043	1.44142e-07	4.38298e-06	tags=76%, list=30%, signal=53%	Rps27l/Rpl39l/Rpl22l1/Rpl5/Rps17/Rpl38/Rpl35a/Rpl10/Rpl27/Rpl27a/Rpl26/Rps8/Rpl32/Rps13/Rpl24/Rps25/Rpl39/Rpl6/Rpl34/Rps15/Rpl12/Rpl11/Rpl36a/Rpl36al/Rpl14/Rps4x/Rpl22/Rpl30/Rps24/Rpl31/Rps21/Uba52/Rps7/Rpl29/Ncbp2/Rps3/Rpl23/Rps6/Rpl23a/Rpl9/Rpl15/Etf1/Rps3a1/Rps28/Rps16/Rpl4/Rpl3/Rpl19/Rps9/Rps23/Rpl37/Rps14/Rpsa/Rpl28/Rpl7/Rpl35/Rps26/Rps15a/Rps29/Rps10/Rps11/Rps2
REACTOME_ANTIMICROBIAL_PEPTIDES	17	0.824422	2.14888	1.6481e-05	0.000300687	tags=59%, list=5%, signal=56%	Lcn2/Prtn3/Elane/Lyz2/Slc11a1/Ltf/S100a9/Camp/S100a8/Pglyrp1
REACTOME_S_PHASE	140	0.576327	2.14844	1.95248e-09	1.06866e-07	tags=57%, list=24%, signal=44%	Cables1/Gins1/Pole/Cdc6/Rfc4/Esco2/Orc6/Cdca5/Lig1/Cks1b/Ccne2/Rfc5/Ube2c/Mcm2/Ccna2/Ccne1/Mcm7/Anapc15/Psma4/Rfc3/Mcm8/Prim1/Psmb7/Rpa3/Cdc27/Cul1/Psma5/Mcm5/Psmd1/Pole3/Orc4/Rad21/Mcm6/Psmd2/Rfc1/Pcna/Psmb1/Mcm3/Rfc2/Pole2/Orc1/Rps27a/Psma6/Psmb2/Mcm4/Dna2/Psmd13/Psma3/Psma7/Anapc10/Cdc25a/Cdk2/Psma1/Gins2/Psma2/Wee1/Psmb3/Psmc1/Cdc26/Pola1/Orc3/Psmd12/Pola2/Rbx1/Uba52/Fen1/Psmc5/Psmd14/Cdt1/Ps…
REACTOME_EUKARYOTIC_TRANSLATION_INITIATION	108	0.589513	2.1431	5.01366e-08	2.16643e-06	tags=73%, list=30%, signal=52%	Eif3d/Rps27l/Rpl39l/Eif4a1/Rpl22l1/Rpl5/Eif4e/Eif1ax/Eif2b1/Rps17/Rpl38/Rpl35a/Rpl10/Rpl27/Rpl27a/Rpl26/Eif2b3/Rps8/Eif3l/Rpl32/Eif3i/Rps13/Eif3m/Rpl24/Rps25/Rpl39/Rpl6/Rpl34/Rps15/Rpl12/Rpl11/Eif3e/Eif2s1/Rpl36a/Rpl36al/Eif3a/Rpl14/Rps4x/Rpl22/Eif3k/Rpl30/Rps24/Rpl31/Rps21/Uba52/Rps7/Rpl29/Eif2s2/Rps3/Rpl23/Rps6/Rpl23a/Rpl9/Rpl15/Rps3a1/Rps28/Eif2s3x/Rps16/Eif3h/Rpl4/Rpl3/Rpl19/Rps9/Rps23/Rpl37/…
REACTOME_ACTIVATION_OF_THE_PRE_REPLICATIVE_COMPLEX	30	0.726899	2.13223	1.86954e-05	0.000319801	tags=77%, list=20%, signal=62%	Mcm10/Pole/Cdc6/Orc6/Mcm2/Mcm7/Mcm8/Cdc45/Prim1/Rpa3/Mcm5/Pole3/Orc4/Mcm6/Mcm3/Pole2/Orc1/Mcm4/Cdk2/Pola1/Orc3/Pola2/Cdt1
REACTOME_MITOCHONDRIAL_TRANSLATION	89	0.605227	2.13027	3.15137e-07	9.24026e-06	tags=66%, list=29%, signal=48%	Mrpl24/Mrpl19/Mrpl18/Mrpl13/Mrpl42/Mrpl20/Mrpl17/Mrpl16/Mrpl30/Mrrf/Mrpl51/Mrpl11/Mrps16/Mrps22/Mrps31/Mrps17/Mrpl15/Mrpl27/Mrpl35/Mrps25/Mrpl22/Mrps18b/Mrpl41/Mrps28/Mrps18c/Mrpl23/Mrpl46/Chchd1/Mrps21/Mrps36/Mrps9/Mrpl45/Mrps27/Mrpl49/Ptcd3/Mrpl52/Mrpl32/Mrps35/Mrpl50/Mrps2/Mrps33/Mrpl55/Mrpl37/Mrpl34/Mrpl21/Mrpl1/Mrpl36/Mrpl47/Mrps12/Gfm1/Mrpl53/Mrpl33/Mrpl44/Mrpl40/Mrps15/Mrps14/Mrpl39/Mrpl3/…
REACTOME_MITOTIC_SPINDLE_CHECKPOINT	109	0.585232	2.12925	6.7465e-08	2.51767e-06	tags=44%, list=18%, signal=37%	Sgo1/Kif2c/Nuf2/Cenpe/Cenpu/Cenps/Cenpf/Cenph/Cenpi/Mad2l1/Zwilch/Knl1/Ska1/Spc25/Bub1b/Spdl1/Cenpp/Aurkb/Ube2c/Cdc20/Spc24/Nup43/Anapc15/Nup37/Cdc27/Cenpm/Nsl1/Cenpl/Cenpa/Plk1/Ska2/Cenpc1/Ercc6l/Kntc1/Bub1/Nup85/Cenpk/Cdca8/Nup107/Sgo2a/Anapc10/Kif18a/Cenpn/Pmf1/Nde1/Dsn1/Cdc26/Dynll1
REACTOME_AMPLIFICATION_OF_SIGNAL_FROM_THE_KINETOCHORES	92	0.603308	2.12877	7.45332e-08	2.60528e-06	tags=47%, list=18%, signal=39%	Sgo1/Kif2c/Nuf2/Cenpe/Cenpu/Cenps/Cenpf/Cenph/Cenpi/Mad2l1/Zwilch/Knl1/Ska1/Spc25/Bub1b/Spdl1/Cenpp/Aurkb/Cdc20/Spc24/Nup43/Nup37/Cenpm/Nsl1/Cenpl/Cenpa/Plk1/Ska2/Cenpc1/Ercc6l/Kntc1/Bub1/Nup85/Cenpk/Cdca8/Nup107/Sgo2a/Kif18a/Cenpn/Pmf1/Nde1/Dsn1/Dynll1
REACTOME_DNA_REPLICATION_PRE_INITIATION	96	0.598374	2.12305	3.01035e-08	1.37306e-06	tags=55%, list=21%, signal=44%	Mcm10/Pole/Cdc6/Orc6/Ube2c/Mcm2/Mcm7/Anapc15/Psma4/Mcm8/Cdc45/Prim1/Psmb7/Rpa3/Cdc27/Psma5/Mcm5/Psmd1/Pole3/Orc4/Mcm6/Psmd2/Psmb1/Mcm3/Pole2/Orc1/Rps27a/Psma6/Psmb2/Mcm4/Psmd13/Psma3/Psma7/Anapc10/Cdk2/Psma1/Psma2/Psmb3/Psmc1/Cdc26/Kpnb1/Pola1/Orc3/Psmd12/Pola2/Uba52/Psmc5/Psmd14/Cdt1/Psmb6/Psme3/Anapc5/Psmc2
REACTOME_SEPARATION_OF_SISTER_CHROMATIDS	176	0.553462	2.11375	1.90535e-10	1.31085e-08	tags=61%, list=30%, signal=44%	Sgo1/Kif2c/Tuba1c/Tubb3/Nuf2/Cenpe/Cenpu/Cenps/Cenpf/Cenph/Cenpi/Mad2l1/Zwilch/Cdca5/Knl1/Ska1/Tuba1b/Spc25/Bub1b/Spdl1/Cenpp/Aurkb/Ube2c/Cdc20/Spc24/Nup43/Anapc15/Psma4/Tubb2b/Hdac8/Nup37/Psmb7/Cdc27/Cenpm/Nsl1/Cenpl/Psma5/Cenpa/Plk1/Psmd1/Ska2/Rad21/Cenpc1/Ercc6l/Psmd2/Kntc1/Bub1/Psmb1/Nup85/Tubb4b/Cenpk/Rps27a/Cdca8/Psma6/Psmb2/Nup107/Sgo2a/Psmd13/Psma3/Psma7/Anapc10/Kif18a/Cenpn/Psma1/Psma2/P…
REACTOME_HDR_THROUGH_HOMOLOGOUS_RECOMBINATION_HRR	55	0.657307	2.10802	1.16644e-06	2.90195e-05	tags=47%, list=14%, signal=41%	Exo1/Gen1/Xrcc2/Pole/Palb2/Brip1/Rfc4/Eme1/Rad51ap1/Rad51b/Rfc5/Xrcc3/Rfc3/Chek1/Rad51/Rpa3/Bard1/Pole3/Rfc1/Pcna/Rfc2/Blm/Pole2/Rps27a/Dna2/Mre11a
REACTOME_COMPLEMENT_CASCADE	16	0.821829	2.10782	3.07958e-05	0.000486218	tags=56%, list=4%, signal=54%	Cpn1/Elane/Fcna/Fcnb/C1qb/C3/Cd59b/C1qc/C1qa
REACTOME_MITOTIC_METAPHASE_AND_ANAPHASE	213	0.539742	2.09867	3.8538e-11	4.51995e-09	tags=46%, list=21%, signal=37%	Sgo1/Kif2c/Tuba1c/Ccnb1/Tubb3/Nuf2/Cenpe/Cenpu/Cenps/Cenpf/Cenph/Ccnb2/Cdk1/Cenpi/Mad2l1/Zwilch/Cdca5/Knl1/Ska1/Tuba1b/Spc25/Bub1b/Spdl1/Cenpp/Aurkb/Ube2c/Cdc20/Nup93/Spc24/Nup43/Anapc15/Psma4/Tubb2b/Hdac8/Nup37/Nup35/Psmb7/Ran/Cdc27/Ndc1/Cenpm/Nsl1/Cenpl/Psma5/Cenpa/Plk1/Psmd1/Ska2/Rad21/Cenpc1/Ercc6l/Psmd2/Kntc1/Bub1/Psmb1/Nup85/Tubb4b/Nup205/Cenpk/Lmnb1/Rps27a/Cdca8/Psma6/Psmb2/Banf1/Nup107/Sg…
REACTOME_MITOTIC_G1_PHASE_AND_G1_S_TRANSITION	124	0.566558	2.08715	5.77959e-08	2.2728e-06	tags=57%, list=24%, signal=44%	Cables1/Mcm10/Pole/Cdc6/Orc6/Cks1b/Cdkn2b/Lyn/E2f3/Ccne2/Mcm2/Ccna2/Ccne1/Mcm7/Psma4/Mcm8/Cdc45/Prim1/Psmb7/Rpa3/Cul1/Psma5/Mcm5/Psmd1/Pole3/Orc4/Mcm6/Psmd2/E2f1/Psmb1/Mcm3/Pole2/Orc1/Rps27a/Psma6/Psmb2/Mcm4/Psmd13/E2f2/Psma3/Psma7/Cdk6/Cdc25a/Cdk2/Psma1/Psma2/Wee1/Psmb3/Hdac1/Psmc1/Pola1/Orc3/Psmd12/Pola2/Lin9/Uba52/Psmc5/Psmd14/Cdt1/Psmb6/Skp2/Rbbp4/Psme3/Psmc2/Ccnh/Rbl1/Tfdp1/Psmb4/Prim2/Orc5/…
REACTOME_ORC1_REMOVAL_FROM_CHROMATIN	67	0.620607	2.07891	3.05697e-06	6.60466e-05	tags=78%, list=30%, signal=55%	Cdc6/Orc6/Mcm2/Ccna2/Mcm7/Psma4/Mcm8/Psmb7/Cul1/Psma5/Mcm5/Psmd1/Orc4/Mcm6/Psmd2/Psmb1/Mcm3/Orc1/Rps27a/Psma6/Psmb2/Mcm4/Psmd13/Psma3/Psma7/Cdk2/Psma1/Psma2/Psmb3/Psmc1/Orc3/Psmd12/Rbx1/Uba52/Psmc5/Psmd14/Cdt1/Psmb6/Skp2/Psme3/Psmc2/Psmb4/Orc5/Skp1/Psmb5/Psmc3/Psmd7/Psme2/Psmd11/Psmd10/Psmc4/Psmd8
REACTOME_BINDING_AND_UPTAKE_OF_LIGANDS_BY_SCAVENGER_RECEPTORS	11	0.890965	2.07874	2.73455e-05	0.000440209	tags=64%, list=4%, signal=61%	Jchain/Apol11b/Stab2/Hbb-bt/Hba-a1/Hp/Apoe
REACTOME_SWITCHING_OF_ORIGINS_TO_A_POST_REPLICATIVE_STATE	87	0.589716	2.07335	9.80273e-07	2.59614e-05	tags=60%, list=24%, signal=46%	Cdc6/Orc6/Ccne2/Ube2c/Mcm2/Ccna2/Ccne1/Mcm7/Anapc15/Psma4/Mcm8/Psmb7/Cdc27/Cul1/Psma5/Mcm5/Psmd1/Orc4/Mcm6/Psmd2/Psmb1/Mcm3/Orc1/Rps27a/Psma6/Psmb2/Mcm4/Psmd13/Psma3/Psma7/Anapc10/Cdk2/Psma1/Psma2/Psmb3/Psmc1/Cdc26/Orc3/Psmd12/Rbx1/Uba52/Psmc5/Psmd14/Cdt1/Psmb6/Skp2/Psme3/Anapc5/Psmc2/Psmb4/Orc5/Skp1
HALLMARK_OXIDATIVE_PHOSPHORYLATION	191	0.539149	2.0696	5.87051e-10	3.70745e-08	tags=61%, list=30%, signal=44%	Bdh2/Slc25a5/Mtrf1/Atp5g3/Ndufa4/Ldha/Ndufc2/Cox7a2/Mgst3/Cox7b/Timm10/Atp5g1/Timm8b/Ndufb6/Cox7c/Uqcr10/Atp5k/Retsat/Mrpl11/Vdac1/Sdhd/Mrps22/Ndufc1/Gpi1/Ndufv2/Ndufa9/Idh3a/Atp5o/Ndufs1/Prdx3/Mrpl15/Ndufa5/Ndufs6/Mrpl35/Atp5pb/Vdac2/Ndufb2/Atp5e/Uqcrb/Vdac3/Sdhb/Ndufb5/Uqcrc2/Echs1/Cox6c/Abcb7/Idh3g/Oat/Nqo2/Ndufb8/Uqcr11/Atp5c1/Fh1/Cox6b1/Phb2/Pmpca/Atp5j2/Ndufb7/Pdhx/Ndufs8/Immt/Atp5b/Aldh6a1…
REACTOME_TELOMERE_MAINTENANCE	48	0.651292	2.0616	1.86973e-05	0.000319801	tags=54%, list=19%, signal=44%	Rfc4/Lig1/Rfc5/Ccna2/Dscc1/Rfc3/Prim1/Pif1/Rpa3/Nop10/Chtf8/Dkc1/Rfc1/Pcna/Rfc2/Blm/Dna2/Shq1/Chtf18/Pot1a/Cdk2/Rtel1/Nhp2/Pola1/Pola2/Fen1
REACTOME_HOMOLOGY_DIRECTED_REPAIR	124	0.558659	2.05805	1.35684e-07	4.28449e-06	tags=47%, list=23%, signal=36%	Exo1/Gen1/Xrcc2/Pole/Palb2/Brip1/Rfc4/Clspn/Eme1/H4c1/H2bc13/Rad51ap1/Rad51b/Tipin/Rfc5/H2bc24/Xrcc3/Ccna2/H2bc9/Rfc3/Chek1/Rad51/Rpa3/H2bc3/H2bc12/H4c11/Bard1/Pole3/H4c9/H2bc8/Rfc1/H2bc11/Pcna/Hus1/Rfc2/H2bc22/Blm/Pole2/H4c4/Rps27a/Dna2/Mre11a/Cdk2/H2bc18/Sumo2/Nsd2/Uba52/Fen1/H4c2/Polh/Polq/Parp1/H2bc6/Parp2/Uimc1/Rhno1/H2bc7/Rad9a
REACTOME_IMMUNOREGULATORY_INTERACTIONS_BETWEEN_A_LYMPHOID_AND_A_NON_LYMPHOID_CELL	54	0.642143	2.05645	2.38904e-06	5.30109e-05	tags=26%, list=5%, signal=25%	Cd300a/Ifitm6/Cd22/Fcgr4/Pilra/C3/Slamf7/Cd40/Fcgr2b/Ifitm2/Crtam/Ifitm3/H2-Bl/Col1a1
REACTOME_RESPIRATORY_ELECTRON_TRANSPORT	85	0.580383	2.0313	3.91989e-06	8.25188e-05	tags=61%, list=29%, signal=44%	Ndufa4/Ndufc2/Cycs/Cox7b/Ndufb6/Cox7c/Ndufa12/Uqcr10/Ndufaf2/Ndufc1/Ndufv2/Ndufa9/Ndufs1/Ndufb9/Ndufa5/Ndufs6/Ndufb2/Ndufaf1/Uqcrb/Cox16/Nubpl/Ndufb5/Uqcrc2/Ndufa11/Ndufb8/Uqcr11/Cox6b1/Ndufb7/Ndufb4/Ndufs8/Ndufv3/Cox5a/Etfdh/Ndufb10/Ndufs5/Ndufaf7/Uqcrh/Ndufb11/Ndufab1/Etfb/Ndufa3/Ndufs4/Ndufa2/Cox5b/Ndufa1/Ndufb3/Acad9/Ndufa7/Surf1/Ndufaf5/Ndufs3/Ndufa6
REACTOME_RESPIRATORY_ELECTRON_TRANSPORT_ATP_SYNTHESIS_BY_CHEMIOSMOTIC_COUPLING_AND_HEAT_PRODUCTION_BY_UNCOUPLING_PROTEINS	103	0.562765	2.02608	1.80689e-06	4.23846e-05	tags=64%, list=30%, signal=46%	Atp5g3/Ndufa4/Slc25a14/Ndufc2/Cycs/Cox7b/Atp5g1/Ndufb6/Cox7c/Ndufa12/Uqcr10/Atp5k/Ndufaf2/Ndufc1/Ndufv2/Ndufa9/Atp5o/Ndufs1/Ndufb9/Ndufa5/Ndufs6/Atp5pb/Ndufb2/Atp5e/Ndufaf1/Uqcrb/Cox16/Nubpl/Atp5l/Ndufb5/Uqcrc2/Ndufa11/Ndufb8/Uqcr11/Atp5c1/Cox6b1/Atp5j2/Ndufb7/Ndufb4/Ndufs8/Ndufv3/Atp5b/Cox5a/Atp5h/Etfdh/Ndufb10/Ndufs5/Ndufaf7/Uqcrh/Ndufb11/Ndufab1/Atp5a1/Etfb/Ndufa3/Ndufs4/Ndufa2/Cox5b/Ndufa1/Nd…
REACTOME_MITOTIC_PROMETAPHASE	182	0.527841	2.02445	5.00482e-09	2.5681e-07	tags=38%, list=18%, signal=32%	Sgo1/Kif2c/Tuba1c/Ccnb1/Tubb3/Nuf2/Cenpe/Cenpu/Cenps/Cenpf/Cenph/Ccnb2/Cdk1/Cenpi/Mad2l1/Zwilch/Sdccag8/Cdca5/Knl1/Ncapd2/Ska1/Tuba1b/Spc25/Bub1b/Nek2/Ccp110/Ncaph/Spdl1/Cenpp/Aurkb/Cdc20/Spc24/Nup43/Tubb2b/Hdac8/Nup37/Ywhae/Ncapg/Haus1/Cenpm/Nsl1/Cenpl/Smc2/Cenpa/Plk1/Ska2/Rad21/Nme7/Cep72/Cenpc1/Csnk2b/Ercc6l/Kntc1/Bub1/Haus6/Nup85/Tubb4b/Cenpk/Tubg1/Cdca8/Nup107/Sgo2a/Kif18a/Cenpn/Plk4/Pmf1/Nd…
REACTOME_INTERCONVERSION_OF_NUCLEOTIDE_DI_AND_TRIPHOSPHATES	24	0.716975	2.00594	0.000181631	0.00232998	tags=54%, list=17%, signal=45%	Ak4/Ak5/Tyms/Rrm2/Rrm1/Ak7/Txn1/Dtymk/Dctd/Nme1/Ctps/Dut/Nme2
REACTOME_ASSEMBLY_OF_THE_PRE_REPLICATIVE_COMPLEX	81	0.574352	1.99773	2.11766e-05	0.00034772	tags=69%, list=32%, signal=48%	Cdc6/Orc6/Ube2c/Mcm2/Mcm7/Anapc15/Psma4/Mcm8/Psmb7/Cdc27/Psma5/Mcm5/Psmd1/Orc4/Mcm6/Psmd2/Psmb1/Mcm3/Orc1/Rps27a/Psma6/Psmb2/Mcm4/Psmd13/Psma3/Psma7/Anapc10/Psma1/Psma2/Psmb3/Psmc1/Cdc26/Kpnb1/Orc3/Psmd12/Uba52/Psmc5/Psmd14/Cdt1/Psmb6/Psme3/Anapc5/Psmc2/Psmb4/Orc5/Psmb5/Psmc3/Psmd7/Psme2/Psmd11/Psmd10/Psmc4/Psmd8/Psmd5/Ube2s/Psme2b
REACTOME_APC_C_MEDIATED_DEGRADATION_OF_CELL_CYCLE_PROTEINS	83	0.57248	1.9926	1.00549e-05	0.00019655	tags=72%, list=33%, signal=49%	Ccnb1/Aurka/Cdk1/Mad2l1/Bub1b/Nek2/Aurkb/Ube2c/Cdc20/Ccna2/Anapc15/Psma4/Psmb7/Cdc27/Cul1/Psma5/Plk1/Psmd1/Psmd2/Psmb1/Rps27a/Psma6/Psmb2/Psmd13/Psma3/Psma7/Anapc10/Cdk2/Psma1/Psma2/Psmb3/Psmc1/Cdc26/Psmd12/Uba52/Psmc5/Psmd14/Psmb6/Skp2/Psme3/Anapc5/Fbxo5/Psmc2/Psmb4/Skp1/Psmb5/Bub3/Psmc3/Psmd7/Psme2/Psmd11/Psmd10/Psmc4/Psmd8/Psmd5/Ube2s/Psme2b/Pttg1/Ubb/Psmd6
REACTOME_TELOMERE_C_STRAND_LAGGING_STRAND_SYNTHESIS	32	0.664902	1.98279	0.000255788	0.0030804	tags=56%, list=19%, signal=46%	Rfc4/Lig1/Rfc5/Dscc1/Rfc3/Prim1/Rpa3/Chtf8/Rfc1/Pcna/Rfc2/Blm/Dna2/Chtf18/Pot1a/Pola1/Pola2/Fen1
REACTOME_RESOLUTION_OF_D_LOOP_STRUCTURES	32	0.664772	1.9824	0.000258888	0.0030804	tags=44%, list=14%, signal=38%	Exo1/Gen1/Xrcc2/Palb2/Brip1/Eme1/Rad51ap1/Rad51b/Xrcc3/Rad51/Bard1/Blm/Dna2/Mre11a
REACTOME_HOMOLOGOUS_DNA_PAIRING_AND_STRAND_EXCHANGE	26	0.697029	1.97897	0.000496104	0.00528963	tags=50%, list=14%, signal=43%	Exo1/Xrcc2/Palb2/Brip1/Rad51ap1/Rad51b/Xrcc3/Chek1/Rad51/Bard1/Blm/Dna2/Mre11a
REACTOME_PROCESSING_OF_DNA_DOUBLE_STRAND_BREAK_ENDS	82	0.56855	1.97798	1.28652e-05	0.000245635	tags=46%, list=23%, signal=36%	Exo1/Brip1/Rfc4/Clspn/H4c1/H2bc13/Tipin/Rfc5/H2bc24/Ccna2/H2bc9/Rfc3/Chek1/Rpa3/H2bc3/H2bc12/H4c11/Bard1/H4c9/H2bc8/H2bc11/Hus1/Rfc2/H2bc22/Blm/H4c4/Dna2/Mre11a/Cdk2/H2bc18/Sumo2/Nsd2/H4c2/H2bc6/Uimc1/Rhno1/H2bc7/Rad9a
REACTOME_RHO_GTPASES_ACTIVATE_FORMINS	124	0.536568	1.97667	1.04209e-06	2.67361e-05	tags=39%, list=17%, signal=32%	Sgo1/Kif2c/Tuba1c/Tubb3/Nuf2/Cenpe/Cenpu/Cenps/Cenpf/Cenph/Cenpi/Mad2l1/Zwilch/Knl1/Ska1/Tuba1b/Spc25/Bub1b/Spdl1/Cenpp/Aurkb/Cdc20/Spc24/Nup43/Diaph3/Tubb2b/Nup37/Cenpm/Nsl1/Cenpl/Cenpa/Plk1/Ska2/Cenpc1/Ercc6l/Kntc1/Bub1/Nup85/Tubb4b/Cenpk/Cdca8/Nup107/Sgo2a/Kif18a/Cenpn/Pmf1/Nde1/Dsn1
REACTOME_NONSENSE_MEDIATED_DECAY_NMD	102	0.547112	1.96789	1.34968e-06	3.25909e-05	tags=65%, list=30%, signal=46%	Magohb/Rps27l/Rpl39l/Magoh/Rpl22l1/Rpl5/Rps17/Rpl38/Rpl35a/Rpl10/Rpl27/Rpl27a/Rpl26/Rbm8a/Rps8/Rpl32/Rps13/Rpl24/Rps25/Rpl39/Rpl6/Rpl34/Rps15/Rpl12/Rpl11/Rpl36a/Rpl36al/Rpl14/Rps4x/Rpl22/Rpl30/Rps24/Rpl31/Rps21/Uba52/Upf3b/Rps7/Rpl29/Ncbp2/Rps3/Rpl23/Rps6/Rpl23a/Rpl9/Rpl15/Etf1/Rps3a1/Rps28/Rps16/Rpl4/Rpl3/Rpl19/Rps9/Rps23/Rpl37/Rps14/Rpsa/Rpl28/Rpl7/Rpl35/Rps26/Rps15a/Rps29/Rps10/Rps11/Rps2
REACTOME_G2_M_DNA_DAMAGE_CHECKPOINT	85	0.562023	1.96704	1.38241e-05	0.000257944	tags=47%, list=24%, signal=36%	Exo1/Ccnb1/Brip1/Rfc4/Cdk1/H4c1/H2bc13/Rfc5/H2bc24/H2bc9/Rfc3/Chek1/Rpa3/H2bc3/Ywhae/H2bc12/H4c11/Chek2/Bard1/H4c9/H2bc8/H2bc11/Hus1/Rfc2/H2bc22/Blm/H4c4/Dna2/Mre11a/Cdc25c/Wee1/H2bc18/Nsd2/H4c2/H2bc6/Uimc1/Rhno1/H2bc7/Rad9a/Ywhah
REACTOME_PCNA_DEPENDENT_LONG_PATCH_BASE_EXCISION_REPAIR	20	0.728703	1.96296	0.000274321	0.00321739	tags=60%, list=12%, signal=53%	Pole/Rfc4/Lig1/Rfc5/Rfc3/Rpa3/Pole3/Rfc1/Pcna/Apex1/Rfc2/Pole2
REACTOME_CONDENSATION_OF_PROPHASE_CHROMOSOMES	55	0.611317	1.96053	3.49866e-05	0.000541962	tags=64%, list=23%, signal=49%	Ccnb1/Cdk1/H4c1/H2ac11/H2bc13/H2az1/H2bc24/H2ac10/H2bc9/H2ac4/H2bc3/H2ac8/H2ac24/H2bc12/H4c11/Smc2/H2ac7/Plk1/H4c9/H2bc8/Ncapg2/H2bc11/H2ac12/H2bc22/H4c4/H2ac22/Mcph1/H2ac15/H2bc18/H4c2/H2bc6/H2ac13/Ncapd3/H2bc7/H2ac20
REACTOME_PYROPTOSIS	18	0.740388	1.95572	0.000748845	0.00759014	tags=44%, list=12%, signal=39%	Gsdme/Elane/Gzmb/Il1b/Casp3/Cycs/Hmgb1/Bak1
REACTOME_ACTIVATION_OF_APC_C_AND_APC_C_CDC20_MEDIATED_DEGRADATION_OF_MITOTIC_PROTEINS	73	0.573742	1.95332	4.14233e-05	0.000629787	tags=73%, list=33%, signal=49%	Ccnb1/Cdk1/Mad2l1/Bub1b/Nek2/Ube2c/Cdc20/Ccna2/Anapc15/Psma4/Psmb7/Cdc27/Psma5/Plk1/Psmd1/Psmd2/Psmb1/Rps27a/Psma6/Psmb2/Psmd13/Psma3/Psma7/Anapc10/Psma1/Psma2/Psmb3/Psmc1/Cdc26/Psmd12/Uba52/Psmc5/Psmd14/Psmb6/Psme3/Anapc5/Psmc2/Psmb4/Psmb5/Bub3/Psmc3/Psmd7/Psme2/Psmd11/Psmd10/Psmc4/Psmd8/Psmd5/Ube2s/Psme2b/Pttg1/Ubb/Psmd6
REACTOME_THE_ROLE_OF_GTSE1_IN_G2_M_PROGRESSION_AFTER_G2_CHECKPOINT	66	0.580674	1.93876	7.45699e-05	0.00107407	tags=70%, list=30%, signal=49%	Tuba1c/Ccnb1/Tubb3/Ccnb2/Cdk1/Tuba1b/Psma4/Tubb2b/Psmb7/Psma5/Plk1/Psmd1/Psmd2/Psmb1/Tubb4b/Rps27a/Psma6/Psmb2/Psmd13/Psma3/Psma7/Psma1/Psma2/Psmb3/Hsp90ab1/Psmc1/Psmd12/Uba52/Psmc5/Psmd14/Psmb6/Psme3/Psmc2/Gtse1/Psmb4/Tubb6/Psmb5/Tuba1a/Cdkn1a/Psmc3/Psmd7/Psme2/Psmd11/Psmd10/Psmc4/Psmd8
REACTOME_M_PHASE	363	0.478515	1.93513	4.47063e-11	4.58798e-09	tags=54%, list=30%, signal=39%	Sgo1/Kif2c/Tuba1c/Ccnb1/Tubb3/Nuf2/Cenpe/Cenpu/Cenps/Cenpf/Cenph/Ccnb2/Cdk1/Cenpi/Mad2l1/Zwilch/Sdccag8/Cdca5/H4c1/Knl1/Ncapd2/Ska1/H2ac11/Tuba1b/Spc25/H2bc13/Bub1b/Nek2/Ccp110/Ncaph/Spdl1/Cenpp/Aurkb/H2az1/Ube2c/H2bc24/H2ac10/Cdc20/Nup93/Spc24/Nup43/H2bc9/Anapc15/Psma4/Tubb2b/H2ac4/Hdac8/Nup37/Nup35/Psmb7/H2bc3/H2ac8/H2ac24/Ywhae/Ran/H2bc12/H4c11/Kif20a/Ncapg/Haus1/Cdc27/Ndc1/Cenpm/Mastl/Nsl1/Ce…
REACTOME_COMPLEX_I_BIOGENESIS	49	0.611011	1.93458	0.000112472	0.001539	tags=73%, list=29%, signal=52%	Ndufc2/Ndufb6/Ndufa12/Ndufaf2/Ndufc1/Ndufv2/Ndufa9/Ndufs1/Ndufb9/Ndufa5/Ndufs6/Ndufb2/Ndufaf1/Nubpl/Ndufb5/Ndufa11/Ndufb8/Ndufb7/Ndufb4/Ndufs8/Ndufv3/Ndufb10/Ndufs5/Ndufaf7/Ndufb11/Ndufab1/Ndufa3/Ndufs4/Ndufa2/Ndufa1/Ndufb3/Acad9/Ndufa7/Ndufaf5/Ndufs3/Ndufa6
REACTOME_THE_CITRIC_ACID_TCA_CYCLE_AND_RESPIRATORY_ELECTRON_TRANSPORT	144	0.515252	1.92812	6.84698e-07	1.87379e-05	tags=60%, list=30%, signal=43%	L2hgdh/Atp5g3/Ndufa4/Slc25a14/Ldha/Ndufc2/Cycs/Cox7b/Gstz1/Atp5g1/Ndufb6/Cox7c/Ndufa12/Uqcr10/Atp5k/Vdac1/Ndufaf2/Sdhd/Ndufc1/Ndufv2/Ndufa9/Idh3a/Atp5o/Ndufs1/Ndufb9/Ndufa5/Ndufs6/Atp5pb/Ndufb2/Glo1/Atp5e/Ndufaf1/Uqcrb/Cox16/Sdhb/Nubpl/Atp5l/Ndufb5/Uqcrc2/Idh3g/Ndufa11/Ndufb8/Uqcr11/Atp5c1/Fh1/Cox6b1/Atp5j2/Suclg2/Ndufb7/Ndufb4/Pdhx/Ndufs8/Ndufv3/Atp5b/Cox5a/Atp5h/Etfdh/Ndufb10/Ndufs5/Ndufaf7/Pdh…
REACTOME_SCF_SKP2_MEDIATED_DEGRADATION_OF_P27_P21	56	0.591656	1.90873	0.000100873	0.00140367	tags=80%, list=33%, signal=54%	Cks1b/Ccne2/Ccna2/Ccne1/Psma4/Psmb7/Cul1/Psma5/Psmd1/Psmd2/Psmb1/Rps27a/Psma6/Psmb2/Psmd13/Psma3/Psma7/Cdk2/Psma1/Psma2/Psmb3/Psmc1/Psmd12/Uba52/Psmc5/Psmd14/Psmb6/Skp2/Psme3/Psmc2/Psmb4/Skp1/Psmb5/Cdkn1a/Psmc3/Psmd7/Psme2/Psmd11/Psmd10/Psmc4/Psmd8/Psmd5/Psme2b/Ubb/Psmd6
REACTOME_CYCLIN_A_CDK2_ASSOCIATED_EVENTS_AT_S_PHASE_ENTRY	68	0.562833	1.8927	7.58948e-05	0.0010743	tags=75%, list=33%, signal=51%	Cables1/Cks1b/Ccne2/Ccna2/Ccne1/Psma4/Psmb7/Cul1/Psma5/Psmd1/Psmd2/Psmb1/Rps27a/Psma6/Psmb2/Psmd13/Psma3/Psma7/Cdc25a/Cdk2/Psma1/Psma2/Wee1/Psmb3/Psmc1/Psmd12/Uba52/Psmc5/Psmd14/Psmb6/Skp2/Psme3/Psmc2/Ccnh/Psmb4/Skp1/Psmb5/Cdkn1a/Psmc3/Psmd7/Psme2/Psmd11/Psmd10/Psmc4/Mnat1/Psmd8/Cdk7/Psmd5/Psme2b/Ubb/Psmd6
REACTOME_METABOLISM_OF_NUCLEOTIDES	77	0.549407	1.88723	4.79689e-05	0.000716045	tags=44%, list=21%, signal=35%	Ak4/Ak5/Adssl1/Xdh/Entpd1/Tyms/Rrm2/Tk1/Hprt/Rrm1/Dnph1/Impdh2/Ak7/Txn1/Nudt1/Dtymk/Dctd/Nudt5/Nme1/Pnp2/Ctps/Paics/Itpa/Umps/Dut/Atic/Nme2/Ppat/Nt5c2/Adprm/Adk/Pnp/Aprt/Ak2
HALLMARK_SPERMATOGENESIS	70	0.557753	1.88517	7.24208e-05	0.00106174	tags=26%, list=7%, signal=24%	Nos1/Ybx2/Tnni3/Tktl1/Ttk/Cdkn3/Kif2c/Mlf1/Aurka/Rfc4/Nefh/Ccnb2/Cdk1/Art3/Nek2/Ncaph/Rpl39l/Nphp1
REACTOME_UBIQUITIN_MEDIATED_DEGRADATION_OF_PHOSPHORYLATED_CDC25A	49	0.592128	1.8748	0.000279949	0.00323716	tags=80%, list=33%, signal=54%	Psma4/Chek1/Psmb7/Chek2/Psma5/Psmd1/Psmd2/Psmb1/Rps27a/Psma6/Psmb2/Psmd13/Psma3/Psma7/Cdc25a/Psma1/Psma2/Psmb3/Psmc1/Psmd12/Uba52/Psmc5/Psmd14/Psmb6/Psme3/Psmc2/Psmb4/Psmb5/Psmc3/Psmd7/Psme2/Psmd11/Psmd10/Psmc4/Psmd8/Psmd5/Psme2b/Ubb/Psmd6
REACTOME_G1_S_DNA_DAMAGE_CHECKPOINTS	62	0.567348	1.87429	0.000215115	0.0026759	tags=74%, list=33%, signal=50%	Zfp385a/Ccne2/Ccna2/Ccne1/Psma4/Chek1/Psmb7/Chek2/Psma5/Psmd1/Psmd2/Psmb1/Rps27a/Psma6/Psmb2/Psmd13/Psma3/Psma7/Cdc25a/Cdk2/Psma1/Psma2/Psmb3/Psmc1/Psmd12/Uba52/Psmc5/Psmd14/Psmb6/Psme3/Psmc2/Psmb4/Psmb5/Cdkn1a/Psmc3/Psmd7/Psme2/Psmd11/Psmd10/Psmc4/Psmd8/Psmd5/Psme2b/Atm/Ubb/Psmd6
REACTOME_CDK_MEDIATED_PHOSPHORYLATION_AND_REMOVAL_OF_CDC6	69	0.553971	1.86847	0.000137965	0.00179792	tags=70%, list=33%, signal=47%	Cdc6/Ccne2/Ube2c/Ccna2/Ccne1/Anapc15/Psma4/Psmb7/Cdc27/Psma5/Psmd1/Psmd2/Psmb1/Rps27a/Psma6/Psmb2/Psmd13/Psma3/Psma7/Anapc10/Cdk2/Psma1/Psma2/Psmb3/Psmc1/Cdc26/Psmd12/Uba52/Psmc5/Psmd14/Psmb6/Psme3/Anapc5/Psmc2/Psmb4/Psmb5/Psmc3/Psmd7/Psme2/Psmd11/Psmd10/Psmc4/Psmd8/Psmd5/Ube2s/Psme2b/Ubb/Psmd6
REACTOME_DNA_DOUBLE_STRAND_BREAK_REPAIR	149	0.496096	1.86729	5.27257e-06	0.00010822	tags=44%, list=23%, signal=34%	Exo1/Gen1/Xrcc2/Pole/Palb2/Brip1/Rfc4/Clspn/Eme1/H4c1/Kpna2/H2bc13/Rad51ap1/Rad51b/Tipin/Rfc5/H2bc24/Xrcc3/Ccna2/H2bc9/Rfc3/Chek1/Rad51/Rpa3/H2bc3/H2bc12/H4c11/Chek2/Bard1/Pole3/H4c9/H2bc8/Rfc1/H2bc11/Pcna/Hus1/Rfc2/H2bc22/Blm/Pole2/Tdp1/H4c4/Rps27a/Dna2/Mre11a/Cdk2/Xrcc6/H2bc18/Sumo2/Nsd2/Eya3/Xrcc5/Uba52/Fen1/H4c2/Polh/Polq/Parp1/H2bc6/Parp2/Uimc1/Rhno1/Dclre1c/H2bc7/Rad9a
REACTOME_REGULATION_OF_RUNX2_EXPRESSION_AND_ACTIVITY	51	0.585067	1.86273	0.00028556	0.00325618	tags=78%, list=33%, signal=53%	Psma4/Psmb7/Cul1/Psma5/Psmd1/Psmd2/Psmb1/Rps27a/Psma6/Psmb2/Psmd13/Psma3/Psma7/Psma1/Psma2/Psmb3/Psmc1/Psmd12/Rbx1/Uba52/Psmc5/Psmd14/Psmb6/Skp2/Psme3/Psmc2/Psmb4/Skp1/Psmb5/Psmc3/Psmd7/Psme2/Psmd11/Psmd10/Psmc4/Psmd8/Psmd5/Psme2b/Ubb/Psmd6
REACTOME_SNRNP_ASSEMBLY	48	0.588445	1.86266	0.000613232	0.00645466	tags=44%, list=15%, signal=37%	Snrpd1/Snrpg/Nup93/Nup43/Nup37/Gemin6/Nup35/Ndc1/Aaas/Snrpe/Gemin2/Snrpd2/Nup85/Gemin8/Nup205/Snrpd3/Nup107/Prmt5/Smn1/Snrpf/Clns1a
REACTOME_ACTIVATION_OF_THE_MRNA_UPON_BINDING_OF_THE_CAP_BINDING_COMPLEX_AND_EIFS_AND_SUBSEQUENT_BINDING_TO_43S	57	0.568741	1.84469	0.000329152	0.00370183	tags=72%, list=30%, signal=51%	Eif3d/Rps27l/Eif4a1/Eif4e/Eif1ax/Rps17/Rps8/Eif3l/Eif3i/Rps13/Eif3m/Rps25/Rps15/Eif3e/Eif2s1/Eif3a/Rps4x/Eif3k/Rps24/Rps21/Uba52/Rps7/Eif2s2/Rps3/Rps6/Rps3a1/Rps28/Eif2s3x/Rps16/Eif3h/Rps9/Rps23/Rps14/Eif4b/Rpsa/Rps26/Rps15a/Rps29/Rps10/Rps11/Rps2
REACTOME_APC_C_CDH1_MEDIATED_DEGRADATION_OF_CDC20_AND_OTHER_APC_C_CDH1_TARGETED_PROTEINS_IN_LATE_MITOSIS_EARLY_G1	71	0.542205	1.83684	0.000348056	0.00386154	tags=69%, list=33%, signal=47%	Aurka/Aurkb/Ube2c/Cdc20/Anapc15/Psma4/Psmb7/Cdc27/Psma5/Plk1/Psmd1/Psmd2/Psmb1/Rps27a/Psma6/Psmb2/Psmd13/Psma3/Psma7/Anapc10/Psma1/Psma2/Psmb3/Psmc1/Cdc26/Psmd12/Uba52/Psmc5/Psmd14/Psmb6/Skp2/Psme3/Anapc5/Psmc2/Psmb4/Psmb5/Psmc3/Psmd7/Psme2/Psmd11/Psmd10/Psmc4/Psmd8/Psmd5/Ube2s/Psme2b/Pttg1/Ubb/Psmd6
REACTOME_CROSS_PRESENTATION_OF_SOLUBLE_EXOGENOUS_ANTIGENS_ENDOSOMES	42	0.591738	1.83072	0.000830662	0.00821655	tags=79%, list=33%, signal=53%	Psma4/Psmb7/Psma5/Psmd1/Psmd2/Psmb1/Psma6/Psmb2/Psmd13/Psma3/Psma7/Psma1/Psma2/Psmb3/Psmc1/Psmd12/Psmc5/Psmd14/Psmb6/Psme3/Psmc2/Psmb4/Psmb5/Psmc3/Psmd7/Psme2/Psmd11/Psmd10/Psmc4/Psmd8/Psmd5/Psme2b/Psmd6
REACTOME_AUF1_HNRNP_D0_BINDS_AND_DESTABILIZES_MRNA	53	0.566081	1.8101	0.000805786	0.00806768	tags=72%, list=33%, signal=48%	Hspb1/Psma4/Psmb7/Psma5/Psmd1/Psmd2/Psmb1/Rps27a/Psma6/Psmb2/Psmd13/Psma3/Psma7/Psma1/Psma2/Psmb3/Psmc1/Psmd12/Uba52/Psmc5/Psmd14/Psmb6/Psme3/Psmc2/Psmb4/Psmb5/Psmc3/Psmd7/Psme2/Psmd11/Psmd10/Psmc4/Psmd8/Hspa8/Psmd5/Psme2b/Ubb/Psmd6
REACTOME_PRC2_METHYLATES_HISTONES_AND_DNA	71	0.531942	1.80207	0.000699549	0.00717912	tags=55%, list=23%, signal=42%	Phf19/H4c1/H2ac11/H2bc13/H2az1/H2bc24/H2ac10/H2bc9/H2ac4/H3c10/H3c2/H2bc3/H2ac8/H2ac24/H2bc12/H4c11/H3c4/H2ac7/H3c7/H3c3/H4c9/H2bc8/H2bc11/Ezh2/H2ac12/H2bc22/H4c4/H2ac22/Rbbp7/H2ac15/H2bc18/H3c8/H4c2/H3c11/Rbbp4/H2bc6/H2ac13/H2bc7/H2ac20
REACTOME_MITOTIC_PROPHASE	109	0.494583	1.79944	0.000194035	0.00245081	tags=56%, list=27%, signal=41%	Ccnb1/Ccnb2/Cdk1/H4c1/H2ac11/H2bc13/H2az1/H2bc24/H2ac10/Nup93/Nup43/H2bc9/H2ac4/Nup37/Nup35/H2bc3/H2ac8/H2ac24/H2bc12/H4c11/Ndc1/Mastl/Smc2/H2ac7/Plk1/H4c9/Aaas/H2bc8/Ncapg2/H2bc11/Nup85/H2ac12/H2bc22/Nup205/H4c4/Lmnb1/H2ac22/Banf1/Nup107/Mcph1/Emd/H2ac15/H2bc18/Lmna/Vrk2/H4c2/Nup88/H2bc6/Sec13/Vrk1/H2ac13/Ncapd3/H2bc7/H2ac20/Blzf1/H4c12/Nup133/Ncaph2/H2ac6/Gorasp2/Cnep1r1
REACTOME_REGULATION_OF_MRNA_STABILITY_BY_PROTEINS_THAT_BIND_AU_RICH_ELEMENTS	81	0.514568	1.78979	0.000883464	0.00853323	tags=65%, list=34%, signal=44%	Hspb1/Psma4/Psmb7/Psma5/Psmd1/Psmd2/Exosc9/Exosc8/Psmb1/Exosc7/Parn/Exosc2/Rps27a/Psma6/Psmb2/Psmd13/Psma3/Psma7/Dcp2/Psma1/Psma2/Psmb3/Psmc1/Psmd12/Uba52/Psmc5/Psmd14/Tnpo1/Psmb6/Exosc1/Psme3/Psmc2/Exosc6/Psmb4/Psmb5/Psmc3/Exosc3/Psmd7/Psme2/Psmd11/Psmd10/Psmc4/Exosc5/Psmd8/Hspa8/Psmd5/Exosc4/Psme2b/Elavl1/Ubb/Psmd6/Nup214/Dis3
REACTOME_MITOTIC_G2_G2_M_PHASES	169	0.468178	1.7814	2.02761e-05	0.000339728	tags=54%, list=30%, signal=39%	Optn/Tuba1c/Ccnb1/Tubb3/Aurka/Ccnb2/Cdk1/Tpx2/Sdccag8/Tuba1b/Nek2/E2f3/Ccp110/Hmmr/Ccna2/Psma4/Tubb2b/Psmb7/Ywhae/Haus1/Cul1/Psma5/Plk1/Psmd1/Nme7/Cep72/Psmd2/E2f1/Haus6/Psmb1/Tubb4b/Tubg1/Rps27a/Psma6/Psmb2/Psmd13/Psma3/Foxm1/Psma7/Cdc25c/Cdc25a/Cdk2/Psma1/Plk4/Psma2/Wee1/Psmb3/Bora/Hsp90ab1/Nde1/Psmc1/Dynll1/Cep76/Psmd12/Rbx1/Uba52/Psmc5/Psmd14/Psmb6/Psme3/Psmc2/Ccnh/Tubb5/Tubgcp2/Tubgcp5/Gtse1…
REACTOME_EPIGENETIC_REGULATION_OF_GENE_EXPRESSION	101	0.493835	1.76939	0.000371979	0.00401836	tags=56%, list=28%, signal=41%	Phf19/H4c1/H2ac11/H2bc13/H2az1/H2bc24/H2ac10/H2bc9/Polr1e/H2ac4/H3c10/H3c2/H2bc3/H2ac8/H2ac24/H2bc12/H4c11/Polr2h/H3c4/H2ac7/H3c7/H3c3/H4c9/H2bc8/H2bc11/Ezh2/Polr2k/H2ac12/H2bc22/H4c4/H2ac22/Rbbp7/Polr2l/H2ac15/H2bc18/H3c8/Taf1d/H4c2/Tbp/H3c11/Rbbp4/H2bc6/Polr1b/Ddx21/Polr2f/H2ac13/H2bc7/Tdg/H2ac20/H3c6/Dek/H4c12/Polr1c/Taf1b/H2ac6/Dnmt3b/H3f3a
REACTOME_DNA_REPAIR	283	0.433654	1.72641	2.11787e-06	4.82992e-05	tags=38%, list=23%, signal=30%	Exo1/Gen1/Xrcc2/Pole/Pclaf/Palb2/Cenps/Brip1/Rfc4/Clspn/Eme1/H4c1/Lig1/Kpna2/H2bc13/Nfrkb/Rad51ap1/Rad51b/Tipin/Rfc5/Fancd2/H2bc24/Xrcc3/Ccna2/H2bc9/Dtl/Rfc3/Chek1/Fancb/Mbd4/Rad51/Rpa3/H2bc3/H2bc12/H4c11/Polr2h/Rad18/Chek2/Bard1/Neil3/Pole3/H4c9/H2bc8/Rfc1/Ube2t/Ruvbl1/H2bc11/Pcna/Ercc8/Apex1/Hus1/Polr2k/Rfc2/H2bc22/Cenpx/Blm/Gtf2h5/Pole2/Cops3/Isy1/Tdp1/H4c4/Rps27a/Polr2d/Polr2g/Fanci/Dna2/Ddb2…
REACTOME_UCH_PROTEINASES	92	0.485581	1.71337	0.000880699	0.00853323	tags=66%, list=33%, signal=45%	Uchl1/H2ac11/Nfrkb/H2ac10/Psma4/H2ac4/Psmb7/H2ac8/H2ac24/Psma5/H2ac7/Bard1/Psmd1/Psmd2/Ruvbl1/Psmb1/H2ac12/Rps27a/H2ac22/Psma6/Psmb2/Psmd13/Psma3/Psma7/Psma1/Psma2/Psmb3/H2ac15/Psmc1/Uchl5/Psmd12/Uba52/Psmc5/Psmd14/Nedd8/Psmb6/Psme3/Psmc2/H2ac13/H2ac20/Psmb4/Uchl3/Psmb5/H2ac6/Ino80e/Psmc3/Psmd7/Psme2/Psmd11/Psmd10/Psmc4/Ino80c/Psmd8/Ogt/Actg1/Psmd5/Psme2b/H2ac23/Ubb/Psmd6/Senp8
HALLMARK_COMPLEMENT	128	0.46217	1.71299	0.000359152	0.00393152	tags=15%, list=6%, signal=14%	Mt3/Apoc1/Fcnb/C3/Ltf/S100a9/Gzmk/Gzmb/Plek/Gzma/C1qc/Ctsh/Fcer1g/Lgals3/Itgam/C1qa/Lyn/Ccl5/Casp3
REACTOME_PROCESSING_OF_CAPPED_INTRON_CONTAINING_PRE_MRNA	224	0.439614	1.71219	1.73202e-05	0.000309127	tags=57%, list=36%, signal=37%	Magohb/Snrpd1/Lsm3/Lsm5/Hnrnpa1/Snrpg/Nup93/Snrnp35/Ppih/Nup43/Lsm8/Nup37/Nup35/Srsf7/Magoh/Polr2h/Gtf2f2/Snrnp25/Ndc1/Lsm6/Phf5a/Srsf3/Aaas/Snrpe/Lsm7/Eif4e/Snu13/Snrpd2/Bud31/Pcbp2/Polr2k/Nup85/Isy1/Nup205/Snrpd3/Snrpa1/Hnrnpc/Polr2d/Polr2g/Plrg1/Prpf38a/Cwc27/Slbp/Nup107/Srsf2/Rbm8a/Snrnp27/Sf3b6/Hnrnpa2b1/Cstf2/Snrpf/Eftud2/Polr2l/Hnrnpa3/Bcas2/Ddx39a/Cpsf2/Prpf4/Lsm4/Ppie/Upf3b/Srsf1/Cpsf3/N…
HALLMARK_MTORC1_SIGNALING	183	0.445729	1.70929	0.000135181	0.00179006	tags=52%, list=30%, signal=37%	Ak4/Tpi1/Aurka/Rrm2/Tfrc/Bcat1/Tmem97/Prdx1/Hprt/Mcm2/Psma4/Ldha/Ccnf/Pgk1/Ppa1/Eef1e1/Plk1/Atp5g1/Ppia/Bub1/Ebp/Elovl6/Psat1/Nampt/Stard4/Cfp/Fkbp2/Gpi1/Nup205/Tubg1/Cxcr4/Nfil3/Sdf2l1/Mcm4/Psmd13/Psma3/Pno1/Bhlhe40/Gla/Psph/Srd5a1/Cdc25a/Cops5/Acly/Hmbs/Rpn1/Hspd1/Got1/Gga2/Hk2/Lta4h/Dhfr/Ddx39a/Uchl5/Pdap1/Immt/Psmd12/M6pr/Psmd14/Psmg1/Canx/Pnp/Hspe1/Psme3/Stip1/Eif2s2/Sord/Psmc2/Hsp90b1/Hspa9…
REACTOME_MRNA_SPLICING	173	0.448184	1.70741	0.000122765	0.0016523	tags=51%, list=32%, signal=36%	Magohb/Snrpd1/Lsm3/Lsm5/Hnrnpa1/Snrpg/Snrnp35/Ppih/Lsm8/Srsf7/Magoh/Polr2h/Gtf2f2/Snrnp25/Lsm6/Phf5a/Srsf3/Snrpe/Lsm7/Snu13/Snrpd2/Bud31/Pcbp2/Polr2k/Isy1/Snrpd3/Snrpa1/Hnrnpc/Polr2d/Polr2g/Plrg1/Prpf38a/Cwc27/Srsf2/Rbm8a/Snrnp27/Sf3b6/Hnrnpa2b1/Cstf2/Snrpf/Eftud2/Polr2l/Hnrnpa3/Bcas2/Cpsf2/Prpf4/Lsm4/Ppie/Upf3b/Srsf1/Cpsf3/Ncbp2/Ppil3/Lsm2/Nudt21/Ppil1/Hnrnph1/Polr2c/Pcbp1/Polr2f/Clp1/Prpf31/U2s…
HALLMARK_DNA_REPAIR	141	0.446874	1.66828	0.000642182	0.00667382	tags=55%, list=31%, signal=38%	Gsdme/Tyms/Rfc4/Lig1/Hprt/Rfc5/Impdh2/Rfc3/Prim1/Rad51/Rpa3/Polr2h/Rpa2/Usp11/Aaas/Nme1/Pcna/Ercc8/Polr2k/Rfc2/Gtf2h5/Taf12/Polr2d/Polr2g/Polr2j/Taf9/Polr3c/Itpa/Ddb2/Umps/Dut/Bcap31/Sec61a1/Pola1/Pola2/Rbx1/Fen1/Polh/Upf3b/Gtf2a2/Ncbp2/Pnp/Cox17/Nudt21/Aprt/Ddb1/Polr2c/Tsg101/Polr2f/Polr1d/Ak3/Gtf2b/Clp1/Sac3d1/Ercc1/Dad1/Rrm2b/Smad5/Sf3a3/Polr1c/Mrpl40/Gtf3c5/Gtf2h3/Arl6ip1/Ccno/Surf1/Pold1/Dgc…
REACTOME_NEUTROPHIL_DEGRANULATION	370	0.405719	1.64229	8.64778e-06	0.000173166	tags=27%, list=20%, signal=22%	Sirpa/Clec4n/Lcn2/Chit1/Prtn3/Elane/Cd300a/Ear2/Fcna/Lyz2/Fcgr4/Fcnb/Mpo/Slc11a1/Mgst1/C3/Ltf/S100a9/Camp/Cd63/S100a8/Cd59b/Tyrobp/Hbb-bt/Fabp5/Fcgr2b/Ctsh/Anxa2/Fcer1g/Fcgr3/Cd14/Plac8/Fgr/Trpm2/Cd68/Itgam/Hp/Dynlt1a/H2-Bl/Atp8b4/Pglyrp1/Dok3/Gdi2/S100a11/Ilf2/Impdh2/Psmb7/Ndufc2/Dynlt1f/Mmp9/Psma5/Cstb/Psmd1/Ppia/Csnk2b/Psmd2/Pgam1/Pnp2/Hmgb1/Psmb1/Cfp/Gpi1/Irag2/Tubb4b/Cct2/Trappc1/Psmd13/Dynl…
REACTOME_RHO_GTPASE_EFFECTORS	217	0.414989	1.61095	0.000249575	0.00305822	tags=24%, list=13%, signal=22%	Rtkn/Myh10/S100a9/S100a8/Sgo1/Kif2c/Tuba1c/Tubb3/Nuf2/Cenpe/Cenpu/Cenps/Pkn3/Cenpf/Cenph/Cenpi/Mad2l1/Zwilch/Knl1/Ska1/Tuba1b/Spc25/Bub1b/Spdl1/Cenpp/Aurkb/Rhoq/Ncf1/Cdc20/Spc24/Nup43/Diaph3/Tubb2b/Nup37/Ywhae/Cenpm/Nsl1/Cenpl/Cenpa/Plk1/Prc1/Ska2/Cenpc1/Ercc6l/Kntc1/Bub1/Calm2/Nup85/Tubb4b/Cenpk/Cdca8/Nup107/Sgo2a
